# Genetic and chemotherapeutic causes of germline hypermutation

**DOI:** 10.1101/2021.06.01.446180

**Authors:** Joanna Kaplanis, Benjamin Ide, Rashesh Sanghvi, Matthew Neville, Petr Danecek, Tim Coorens, Elena Prigmore, Patrick Short, Giuseppe Gallone, Jeremy McRae, Chris Odhams, Loukas Moutsianas, Genomics England Research Consortium, Jenny Carmichael, Angela Barnicoat, Helen Firth, Patrick O’Brien, Raheleh Rahbari, Matthew Hurles

## Abstract

Mutation in the germline is the source of all evolutionary genetic variation and a cause of genetic disease. Previous studies have shown parental age to be the primary determinant of the number of new germline mutations seen in an individual’s genome. Here we analysed the genome-wide sequences of 21,879 families with rare genetic diseases and identified 12 hypermutated individuals with between two and seven times more *de novo* single nucleotide variants (dnSNVs) than expected. In most of these families (8/12) the excess mutations could be attributed to the father. We determined that two of these families had genetic drivers of germline hypermutation, with the fathers carrying damaging genetic variation in known DNA repair genes, causing distinctive mutational signatures. For five families, by analysing clinical records and mutational signatures, we determined that paternal exposure to chemotherapeutic agents prior to conception was a key driver of hypermutation. Our results suggest that the germline is well protected from mutagenic effects, hypermutation is rare and relatively modest in degree and that most hypermutated individuals will not have a genetic disease.
