## Supplemental Table 2 for "Genetic and chemotherapeutic causes of germline hypermutation"

MutationsType	SBSHYP
A[C>A]A	0.00532833
A[C>A]C	0.0041055
A[C>A]G	0.00000026
A[C>A]T	0.00302066
A[C>G]A	0.01093398
A[C>G]C	0.0096445
A[C>G]G	0.00119125
A[C>G]T	0.01010004
A[C>T]A	0.01472945
A[C>T]C	0.00480245
A[C>T]G	0.0159962
A[C>T]T	0.00891779
A[T>A]A	0.0087751
A[T>A]C	0.00325894
A[T>A]G	0.00000004
A[T>A]T	0.00334089
A[T>C]A	0.07833481
A[T>C]C	0.00383195
A[T>C]G	0.00857842
A[T>C]T	0.03103454
A[T>G]A	0.00980283
A[T>G]C	0.00000011
A[T>G]G	0.00146451
A[T>G]T	0.00330004
C[C>A]A	0.01304694
C[C>A]C	0.00000007
C[C>A]G	0.00002605
C[C>A]T	0.00144865
C[C>G]A	0.06392341
C[C>G]C	0.01895161
C[C>G]G	0.00271642
C[C>G]T	0.02982892
C[C>T]A	0.01620122
C[C>T]C	0.00000003
C[C>T]G	0.01555483
C[C>T]T	0.0101148
C[T>A]A	0.00828025
C[T>A]C	0.00122504
C[T>A]G	0.00000008
C[T>A]T	0.00226303
C[T>C]A	0.0191981
C[T>C]C	0.00508686
C[T>C]G	0.00629633
C[T>C]T	0.02945823
C[T>G]A	0.01437235
C[T>G]C	0.0049124
C[T>G]G	0.00184637
C[T>G]T	0.01801235
G[C>A]A	0.01107366
G[C>A]C	0.00124263
G[C>A]G	0.00000013
G[C>A]T	0.00908713
G[C>G]A	0.02688602
G[C>G]C	0.00480058
G[C>G]G	0.0000002
G[C>G]T	0.00500528
G[C>T]A	0.02224639
G[C>T]C	0.01826852
G[C>T]G	0.00354932
G[C>T]T	0.01239629
G[T>A]A	0.00566689
G[T>A]C	0.00172417
G[T>A]G	0.00000022
G[T>A]T	0.00393656
G[T>C]A	0.01397604
G[T>C]C	0.00085251
G[T>C]G	0
G[T>C]T	0.01971893
G[T>G]A	0.02297635
G[T>G]C	0.00427273
G[T>G]G	0.00252584
G[T>G]T	0.01272445
T[C>A]A	0.00066674
T[C>A]C	0.00332656
T[C>A]G	0.00139279
T[C>A]T	0.00932987
T[C>G]A	0.0238665
T[C>G]C	0.01458177
T[C>G]G	0.00000032
T[C>G]T	0.02510723
T[C>T]A	0.00531633
T[C>T]C	0.00264784
T[C>T]G	0.00977541
T[C>T]T	0.00434975
T[T>A]A	0.00724686
T[T>A]C	0.00162618
T[T>A]G	0.00183034
T[T>A]T	0.00565954
T[T>C]A	0.03274746
T[T>C]C	0
T[T>C]G	0.00278089
T[T>C]T	0.03694577
T[T>G]A	0.04384098
T[T>G]C	0.00585325
T[T>G]G	0.00288093
T[T>G]T	0.03203886
