## Supplemental Table 3 for "Genetic and chemotherapeutic causes of germline hypermutation"

hgnc_symbol	hgnc_id	mechanism
ALKBH2	32487	directreversal
ALKBH3	30141	directreversal
APEX1	587	otherBER
APEX2	17889	otherBER
APLF	28724	otherBER
APTX	15984	Editing and processing nucleases
ATM	795	DNAdamagesensitivity
ATR	882	other
ATRIP	33499	other
BLM	1058	DNAdamagesensitivity
BRCA1	1100	homrecom
BRCA2	1101	crosslinkrepair
BRIP1	20473	crosslinkrepair
SLX4	23845	crosslinkrepair
CCNH	1594	NER
CDK7	1778	NER
CETN2	1867	NER
CHAF1A	1910	chrommod
CHEK1	1925	other
CHEK2	16627	other
CLK2	2069	other
DCLRE1A	17660	other
DCLRE1B	17641	other
DCLRE1C	17642	NHEJ
DDB1	2717	NER
DDB2	2718	NER
DMC1	2927	homrecom
DUT	3078	Modulation of nucleotide pools
EME1	24965	homrecom
EME2	27289	homrecom
ENDOV	26640	Editing and processing nucleases
ERCC1	3433	NER
ERCC2	3434	NER
ERCC3	3435	NER
ERCC4	3436	NER
ERCC5	3437	NER
ERCC6	3438	NER
ERCC8	3439	NER
EXO1	3511	Editing and processing nucleases
C1orf86	26428	crosslinkrepair
C19orf40	28467	crosslinkrepair
FAN1	29170	Editing and processing nucleases
FANCA	3582	crosslinkrepair
FANCB	3583	crosslinkrepair
FANCC	3584	crosslinkrepair
FANCD2	3585	crosslinkrepair
FANCE	3586	crosslinkrepair
FANCF	3587	crosslinkrepair
FANCG	3588	crosslinkrepair
FANCI	25568	crosslinkrepair
FANCL	20748	crosslinkrepair
FANCM	23168	crosslinkrepair
FEN1	3650	Editing and processing nucleases
GEN1	26881	homrecom
SLX1A	20922	homrecom
SLX1B	28748	homrecom
GTF2H1	4655	NER
GTF2H2	4656	NER
GTF2H3	4657	NER
GTF2H4	4658	NER
GTF2H5	21157	NER
H2AFX	4739	chrommod
HELQ	18536	other
HLTF	11099	Ubiquitination and modification
HUS1	5309	other
LIG1	6598	NER
LIG3	6600	otherBER
LIG4	6601	NHEJ
MAD2L2	6764	pol
MBD4	6919	BER
MDC1	21163	other
MGMT	7059	directreversal
MLH1	7127	MMR
MLH3	7128	MMR
MMS19	13824	NER
MNAT1	7181	NER
MPG	7211	BER
MRE11A	7230	homrecom
MSH2	7325	MMR
MSH3	7326	MMR
MSH4	7327	MMR
MSH5	7328	MMR
MSH6	7329	MMR
MUS81	29814	homrecom
MUTYH	7527	BER
NBN	7652	homrecom
NEIL1	18448	BER
NEIL2	18956	BER
NEIL3	24573	BER
NHEJ1	25737	NHEJ
NTHL1	8028	BER
NUDT1	8048	Modulation of nucleotide pools
NABP2	28412	other
OGG1	8125	BER
PALB2	26144	crosslinkrepair
PARP1	270	PARP
PARP2	272	PARP
PARP3	273	PARP
PCNA	8729	pol
PER1	8845	other
PMS1	9121	MMR
PMS2	9122	MMR
PMS2P3	9128	MMR
PNKP	9154	otherBER
POLB	9174	pol
POLD1	9175	pol
POLE	9177	pol
POLG	9179	pol
POLH	9181	pol
POLI	9182	pol
POLK	9183	pol
POLL	9184	pol
POLM	9185	pol
POLN	18870	pol
POLQ	9186	pol
PRKDC	9413	NHEJ
PRPF19	17896	other
RAD1	9806	other
RAD17	9807	other
RAD18	18278	Ubiquitination and modification
RAD23A	9812	NER
RAD23B	9813	NER
RAD50	9816	homrecom
RAD51	9817	homrecom
RAD51B	9822	homrecom
RAD51C	9820	crosslinkrepair
RAD51D	9823	homrecom
RAD52	9824	homrecom
RAD54B	17228	homrecom
RAD54L	9826	homrecom
RAD9A	9827	other
RBBP8	9891	homrecom
RDM1	19950	other
RECQL	9948	other
RECQL4	9949	DNAdamagesensitivity
RECQL5	9950	other
REV1	14060	pol
REV3L	9968	pol
RIF1	23207	other
RNF168	26661	Ubiquitination and modification
RNF4	10067	Ubiquitination and modification
RNF8	10071	Ubiquitination and modification
RPA1	10289	NER
RPA2	10290	NER
RPA3	10291	NER
RPA4	30305	other
RRM2B	17296	Modulation of nucleotide pools
SETMAR	10762	chrommod
SHFM1	10845	homrecom
SHPRH	19336	Ubiquitination and modification
SMUG1	17148	BER
SPO11	11250	Editing and processing nucleases
SPRTN	25356	Ubiquitination and modification
TDG	11700	BER
TDP1	18884	crosslinkrepair
TDP2	17768	crosslinkrepair
ERCC2	3434	NER
TOPBP1	17008	other
TP53	11998	other
TP53BP1	11999	other
TREX1	12269	Editing and processing nucleases
TREX2	12270	Editing and processing nucleases
MPLKIP	16002	DNAdamagesensitivity
UBE2A	12472	Ubiquitination and modification
UBE2B	12473	Ubiquitination and modification
UBE2N	12492	Ubiquitination and modification
UBE2V2	12495	Ubiquitination and modification
UNG	12572	BER
UVSSA	29304	NER
WRN	12791	DNAdamagesensitivity
XAB2	14089	NER
XPA	12814	NER
XPC	12816	NER
XRCC1	12828	otherBER
XRCC2	12829	homrecom
XRCC3	12830	homrecom
XRCC4	12831	NHEJ
XRCC5	12833	NHEJ
XRCC6	4055	NHEJ
BAP1	950	Ubiquitination and modification
BARD1	952	Ubiquitination and modification
RFC1	9969	polymeraseactivator
RFC2	9970	polymeraseactivator
RFC3	9971	polymeraseactivator
RFC4	9972	polymeraseactivator
RFC5	9973	polymeraseactivator
